# Protein QTL analysis of IGF-I and its binding proteins provides insights into growth biology

**DOI:** 10.1101/2020.03.25.007724

**Authors:** Eric Bartell, Masanobu Fujimoto, Jane C. Khoury, Philip R. Khoury, Sailaja Vedantam, Joel Hirschhorn, Andrew Dauber

**Affiliations:** Department of Genetics, Harvard Medical School, Boston, MA 02115, USA; Broad Institute of MIT and Harvard, Cambridge, MA, USA; Cincinnati Center for Growth Disorders, Division of Endocrinology, Cincinnati Children’s Hospital Medical Center, University of Cincinnati College of Medicine, Cincinnati, OH 45229, USA; Division of Pediatrics and Perinatology, Tottori University Faculty of Medicine, Yonago, Tottori 683-8504, Japan; Division of Biostatistics and Epidemiology, Cincinnati Children’s Hospital Medical Center, University of Cincinnati College of Medicine, Cincinnati, OH 45229, USA; Heart Institute Research Core, Cincinnati Children’s Hospital Medical Center, University of Cincinnati College of Medicine, Cincinnati, OH 45229, USA; Division of Endocrinology, Boston Children’s Hospital, Harvard Medical School, Boston, MA 02115, USA; Division of Endocrinology, Children’s National Hospital, Washington, DC 20010, USA; Department of Pediatrics, George Washington University School of Medicine and Health Sciences, Washington, DC 20052

## Abstract

The growth hormone and insulin-like growth factor (IGF) system is integral to human growth. Genome-wide association studies (GWAS) have identified variants associated with height and located near the genes in this pathway. However, mechanisms underlying these genetic associations are not understood. To investigate the regulation of the genes in this pathway and mechanisms by which regulation could affect growth, we performed GWAS of measured serum protein levels of IGF-I, IGFBP-3, PAPP-A2, IGF-II, and IGFBP-5 in 839 children (3-18 years) from the Cincinnati Genomic Control Cohort. We identified variants associated with protein levels near *IGFBP3* and *IGFBP5* genes, which contain multiple signals of association with height and other skeletal growth phenotypes. Surprisingly, variants that associate with protein levels at these two loci do not colocalize with height associations, confirmed through conditional analysis. Rather, the *IGFBP3* signal (associated with total IGFBP-3 and IGF-II levels) colocalizes with an association with sitting height ratio (SHR); the *IGFBP5* signal (associated with IGFBP-5 levels) colocalizes with birth weight. Indeed, height-associated SNPs near genes encoding other proteins in this pathway are not associated with serum levels, possibly excluding PAPP-A2. Mendelian randomization supports a stronger relationship of measured serum levels with SHR (for IGFBP-3) and birth weight (for IGFBP-5) than with height. In conclusion, we begin to characterize the genetic regulation of serum levels of IGF-related proteins in childhood. Furthermore, our data strongly suggest the existence of growth-regulating mechanisms acting through IGF-related genes in ways that are not reflected in measured serum levels of the corresponding proteins.
