## Supplemental Tables 1-4 for "Protein QTL analysis of IGF-I and its binding proteins provides insights into growth biology"

### Sheet: S1 Lead snps for 8 serum protei
Lead Snp	hg19Rsid	pval	chrom	pos	Analysis	EurMaf	EurR2	AfrMaf	AfrR2	Closest Gene	Amino Acid change
1:40138114:C:T	rs28667717	6.314e-10	1	40138114	IoverTIGFBP3_M	0.30628	0.97838	0.41568	0.98002	NT5C1A
1:49176579:C:G	rs320054	3.233e-08	1	49176579	IGF2condTotalIGFBP3_M	0.00374	0.98367	0.36626	0.99182	AGBL4
2:217543728:A:G	rs11575194	7.9e-35	2	217543728	IGFBP5_ALL	0.04402	0.97568	0.00751	0.54405	IGFBP5	Arg (A) > Gly (G)
2:217543728:A:G		1.286e-24	2	217543728	IGFBP5_F
2:217543728:A:G		5.548e-13	2	217543728	IGFBP5_M
4:11541118:G:T	rs73815813	1.776e-08	4	11541118	IoverTIGFBP3_F	0.00182	0.39337	0.12795	0.88478	HSTS31
7:45960645:C:G	rs2854746	4.794e-57	7	45960645	IGF2_ALL	0.40825	0.98661	0.31624	0.94714	IGFBP3	Ala (G) > Gly (C)
7:45960645:C:G		2.703e-27	7	45960645	IGF2_F
7:45960645:C:G		2.328e-29	7	45960645	IGF2_M
7:45960645:C:G		1.27e-55	7	45960645	IGF2condIntactIGFBP3_ALL
7:45960645:C:G		1.008e-26	7	45960645	IGF2condIntactIGFBP3_F
7:45960645:C:G		3.422e-27	7	45960645	IGF2condIntactIGFBP3_M
7:45960645:C:G		2.951e-21	7	45960645	IGF2condTotalIGFBP3_ALL
7:45960645:C:G		2.92e-11	7	45960645	IGF2condTotalIGFBP3_F
7:45960645:C:G		1.906e-10	7	45960645	IGF2condTotalIGFBP3_M
7:45960645:C:G		2.376e-09	7	45960645	IoverTIGFBP3_M
7:45960645:C:G		2.01e-14	7	45960645	IoverTIGFBP3_ALL
7:45960645:C:G		4.818e-41	7	45960645	Total_IGFBP3_ALL
7:45960645:C:G		6.291e-20	7	45960645	Total_IGFBP3_F
7:45960645:C:G		5.411e-23	7	45960645	Total_IGFBP3_M
7:46002020:A:C	rs2204489	1.348e-08	7	46002020	IoverTIGFBP3_F	0.45445	0.99094	0.48087	0.95025	IGFBP3
8:10697276:C:G	rs72549111	2.027e-08	8	10697276	IGF2_F	0.04129	0.98706	0.00405	0.9945	PINX1
8:23957683:C:T	rs78857949	4.301e-08	8	23957683	PAPPA2_ALL	0.00084	0.0611	0.07593	0.97668	ADAM26
8:106695490:C:T	rs10100147	3.848e-08	8	106695490	Total_IGF1_F	0.00225	0.92891	0.231	0.95176	ZFPM2
8:116330903:C:CT	rs76276625	2.56e-08	8	116330903	IGF2condIntactIGFBP3_ALL	0.08505	0.67093	0.40294	0.94458	TRPS1
10:5576075:C:T	rs74114922	2.537e-08	10	5576075	IoverTIGFBP3_ALL	0.00156	0.94222	0.02215	0.9293	CALML3
10:5576825:C:CGATTA		2.035e-08	10	5578704	Intact_IGFBP3_ALL	0.00156	0.94334	0.0226	0.9267	CALML3
14:73989816:C:T	rs28552441	3.915e-08	14	73989816	IGF2condTotalIGFBP3_ALL	0.05441	1	0.04878	0.99997	HEATR4
16:2831398:A:G	rs9746850	3.052e-08	16	2831398	BoverTIGF1_F	0.00228	0.96656	0.38484	0.9687	TCEB2
18:4769439:C:T	rs9960122	5.704e-09	18	4769439	BioActiveIGF1_F	0.00227	0.30405	0.22233	0.85771	C18orf42
21:32494202:A:G	rs73347736	8.162e-09	21	32494202	IGF2_M	0.11985	1	0.26423	0.99999	TIAM1
22:50908866:C:G	rs188166428	1.055e-08	22	50908866	IGF2condTotalIGFBP3_F	0.01209	0.8543	8e-05	0.00797	SBF1
17 total in final analysis
green: snps explored in most detail
blue: snps very close together; second SNP is not in dbsnp and rsid was not found

### Sheet: S2 - Height SNPs near genes Pro
Gene	Level	marker	chrom	pos	HeightP	proteinP	AF	Notes
IGF1	BioActiveIGF1	rs12371834	12	102347801	1.1e-57	0.9998	0.559144	2 lead SNPs near IGF1
IGF1	Total_IGF1	rs12371834	12	102347801	1.1e-57	0.2874	0.559144
IGF1	BioActiveIGF1	rs551741759	12	103176339	7.8e-52			SNP not in array
IGF1	Total_IGF1	rs551741759	12	103176339	7.8e-52
IGF2	IGF2	rs4320932	11	2171601	2.9e-61	0.5842	0.815309	2 lead SNPs near IGF2
IGF2	IGF2	rs902213	11	1664834	2e-09	0.2475	0.927483
IGFBP5	IGFBP5	rs2241192	2	217733337	1.4e-14	0.6798	0.834807
IGFBP3	Intact_IGFBP3	rs34784355	7	46095916	1.5e-25	0.1664	0.850788
IGFBP3	Total_IGFBP3	rs34784355	7	46095916	1.5e-25	0.6018	0.850788
PAPPA2	PAPPA2	rs1044299	1	176811873	1.7e-75	6.854e-05	0.453687	2 lead SNPs near PAPPA2
PAPPA2	PAPPA2	rs12141819	1	176279446	1.9e-20	0.3816	0.511853

### Sheet: S3 – Centile table of total IGF
Supplemental Table 3 – Centile table of total IGF-II.
		IGF-II Male						(ng/mL)		IGF-II Female						(ng/mL)
		Percentile								Percentile
Age, y	N	P5	P10	P25	P50	P75	P90	P95		P5	P10	P25	P50	P75	P90	P95
3.5	37	214.9	257.4	319.2	379	434.2	483.4	513.8		296.3	318.9	361.7	418.4	487.8	565.4	621
4.5	56	241.9	280.8	337.7	393.7	446.5	494.3	524		313.6	336.6	379.8	436.7	506.1	583.3	638.3
5.5	48	269	304.1	356.7	409.8	461	508.1	537.9		329.5	352.9	396.7	454	523.4	599.7	653.7
6.5	42	293	325.8	376	428.1	479.5	527.8	558.7		341.7	365.9	410.8	468.7	537.4	611.6	663.1
7.5	58	312.5	344.6	394.8	448	501.5	552.6	585.7		348.3	373.8	420.3	479.1	547.3	618.9	667.4
8.5	59	327.1	359.8	411.4	466.9	523.5	578.1	613.8		348.8	375.7	424.3	484.6	552.9	622.8	669.2
9.5	64	336	369.9	423.9	482.2	542.1	600.2	638.3		343.5	372.1	423.1	485.3	554.2	623.2	668.2
10.5	66	336.4	372.2	428.8	489.9	552.5	613	652.7		333.3	363.7	417.2	481.1	550.6	618.7	662.4
11.5	63	327.8	365.2	424.2	487.5	551.7	613.7	654		322.1	353.6	408.5	473.3	542.6	609.6	652.1
12.5	74	313.6	351.7	411.6	475.6	540.5	602.8	643.4		315.3	346.5	400.8	464.8	533.1	599	640.8
13.5	63	300.2	336.7	394.7	457.5	521.7	584	624.8		313.5	343.4	395.6	457.5	524.2	589	630.2
14.5	53	289.4	323.2	377.7	437.8	500.6	562.4	603.4		315.2	343.2	392.7	452.1	516.9	580.6	621.5
15.5	49	279	310.5	361.8	419.1	479.5	539.7	579.9		317.8	344.1	391	447.8	510.6	573.2	613.9
16.5	63	268	297.3	345.2	398.8	455.7	512.6	550.7		320.7	345.4	389.7	443.8	504.2	565	604.9
17.5	43	255.9	282.8	326.8	376.1	428.5	480.9	516.1		324.2	347.3	389	440.3	498.2	557.2	596.3
Notes: The estimated percentiles are provided.

### Sheet: S4 – Centile table of total IGF
Supplemental Table 4 – Centile table of total IGFBP-5.
		IGFBP-5 Male						(ng/mL)		IGFBP-5 Female						(ng/mL)
		Percentile								Percentile
Age, y	N	P5	P10	P25	P50	P75	P90	P95		P5	P10	P25	P50	P75	P90	P95
3.5	37	234.4	250.7	282.5	328.2	393	483.5	566.4		231.6	247.4	278.4	323	386.4	475.4	557.3
4.5	56	233.2	248.7	279.1	322.6	384.4	470.8	550.1		233.2	248.6	278.8	322	383.3	469.2	548.2
5.5	48	235.3	250.4	279.8	322.1	382.1	466.7	545.1		236.2	251.3	280.7	322.9	382.8	467	544.8
6.5	42	241.1	255.9	284.9	326.6	386	470.1	548.7		240.6	255.5	284.5	326	385.1	468.5	546
7.5	58	248	262.8	291.6	332.8	391.2	473.1	549.1		245.5	260.4	289.3	330.6	389.1	471.1	546.9
8.5	59	253	267.8	296.5	337	393.4	470.7	540.5		250	265.1	294.3	335.7	393.8	473.7	546.2
9.5	64	254.8	269.8	298.6	338.7	393.5	466.1	529.1		254	269.6	299.7	341.9	400	477.9	546.3
10.5	66	256.9	272.8	303	344.7	400.6	472.6	533.3		259.3	276	307.8	352	411.6	489.1	554.7
11.5	63	265.5	283.1	316.6	362.5	423.1	499.6	562.3		268.6	286.8	321.4	368.7	431.4	510.6	575.6
12.5	74	281.9	301.8	339.6	390.9	457.9	541	607.8		282.8	302.7	340.3	391.4	458.1	540.4	606.4
13.5	63	303	324.8	366.1	421.7	493.7	581.6	651		300.2	321.6	361.9	416.3	486.6	572.4	640.3
14.5	53	325.5	348.1	390.5	447.5	520.9	610.1	680.3		319.2	341.4	383.3	439.8	512.9	602.2	673
15.5	49	343.4	365.8	408.1	465.3	539.9	632.1	706.2		337	359.5	402.1	460.1	536.3	631.5	708.7
16.5	63	354.5	376.5	418.5	476.5	554.3	655.2	740.3		352.4	374.8	417.8	477.5	558.1	663.1	752.3
17.5	43	360.5	382.1	424	483.6	567.6	684.4	791.6		365.7	388.1	431.4	493.1	579.6	699.2	808
Notes: The estimated percentiles are provided.
